# The RSK-RPS6 Axis Controls the Preconditioning Effect and Induces Spinal Cord Regeneration

**DOI:** 10.1101/2022.08.16.502928

**Authors:** Charlotte Decourt, Julia Schaeffer, Beatrice Blot, Antoine Paccard, Blandine Excoffier, Mario Pende, Homaira Nawabi, Stephane Belin

## Abstract

Unlike immature neurons and neurons from the peripheral nervous system (PNS), mature neurons from the central nervous system (CNS) cannot regenerate after injury. In the past 15 years, huge progress has been made to identify molecules and pathways necessary for neuroprotection and/or regeneration after CNS injury. In most regenerative models, phosphorylated ribosomal protein S6 (p-RPS6) is upregulated in neurons, which is often associated with an activation of the mTOR pathway. However, the exact contribution of post-translational modifications of this ribosomal protein in CNS regeneration remains elusive. In this study, we demonstrate that RPS6 phosphorylation is essential for PNS and CNS regeneration. We show that this phosphorylation is induced during the preconditioning effect in dorsal root ganglion (DRG) neurons, and that it is controlled by the p90S6 kinase RSK2. Our results reveal that RSK2 controls the preconditioning effect and that the RSK2-RPS6 axis is key for this process, as well as for PNS regeneration. Finally, we demonstrate that RSK2 promotes CNS regeneration in the dorsal column and allows functional recovery. Our data establish the critical role of RPS6 phosphorylation controlled by RSK2 in CNS regeneration and give new insights into the mechanism related to axon growth and circuit formation after traumatic lesion.
