## Supplemental table 1 for "The RSK-RPS6 Axis Controls the Preconditioning Effect and Induces Spinal Cord Regeneration"

### Sheet: Table sup.1
	Probe Rps6ka1 (RSK1)
	Type	RNA	Orientation	Antisense
	ENSMUST00000105894.11		Forward Primer	CCATCCTCAAGGAGATCTCCATC
	Rps6ka1-202		Reverse primer	GCCAGCTCAGCCAGGTAAAAC
	Sequence: CCATCCTCAAGGAGATCTCCATCACACACCACGTCAAGGCTGGCTCTGAGAAGGCCGATCCATCCCAGTTTGAGCTCCTCAAGGTTCTGGGCCAAGGATCCTTTGGCAAAGTCTTCCTGGTACGCAAGGTCACCCGGCCTGACAGTGGGCACTTGTATGCCATGAAAGTATTAAAGAAGGCCACGCTGAAAGTGCGTGACCGTGTTCGGACCAAGATGGAGAGAGACATCCTCGCTGACGTGAACCACCCGTTCGTGGTGAAGCTACATTATGCCTTCCAGACCGAGGGCAAGCTCTATCTTATTCTGGACTTCCTGCGTGGTGGAGACCTGTTCACACGGCTCTCAAAGGAGGTCATGTTTACAGAGGAGGATGTGAAGTTTTACCTG…
	Probe Rps6ka3 (RSK2)
	Type	RNA	Orientation	Antisense
	ENSMUST00000033671.13		Forward Primer	ATGTCAGCTGATAGCACAAGC
	Rps6ka3-201		Reverse primer	GGTTGAGACAGGAGCCCCAGGA
	Sequence: ATGTCAGCTGATAGCACAAGCTCTGGCGACAGGTAGCACGTACCTGAGAGACACCTGCAAGCACACACTGTCCCAGCTGGTACCCATAACGCTGCTGCTCCTGCTTCCTCTCTTCTCGCTTCCAGTGATTGTTAGCAAGTTCGATTTCCCTGGAGCTCCGAAACGAAAATGGAAACATGATGAAGATCTATTCACTGAATCAATAAAAATAATGAACACATGAATACCACCTAAAATACACTGAATAAAAGTACTCTACACCATATAGCATTATTTTTATAGGAAATATTTCATGTCCCCTAAATATTCTTTGTAGTTATAGGGATGGACAGTTTATGTTGAGCACTTAGCTTAAACAGTTCATTTATATTAGCACTGTATCCCTTGTG…
	Probe Rps6ka2 (RSK3)
	Type	RNA	Orientation	Antisense
	ENSMUST00000024575.8		Forward Primer	GACCCTCAGCAACGCCTAAC
	Rps6ka2-201		Reverse primer	AATTTCCTGGGGCTCCTGTCTCAACC
	Sequence: GACCCTCAGCAACGCCTAACAGCAGTTCAAGTGTTGAAGCACCCGTGGATCGTGAACAGAGAGTACCTATCCCAAAACCAGCTGAGCAGACAGGATGTCCATCTAGTGAAGGGTGCCATGGCGGCCACCTACTTTGCTCTGAACAGGACCCCACAGGCACCGAGGCTAGAGCCTGTGCTCTCATCTAGCTTGGCCCAACGCAGAGGCATGAAGAGACTCACGTCTACCAGGTTGTAGTGGCCAGCCAAGTCTCCAGCCTCAGTCGCCCTGCCCAACGTCCTCTCAGCCTCACAGACACCAGACATAGGTCCTGTTCATGGGCACTTGAGTGCCCATGAGTCCAGCACAAAGATGGATCTGGCCTTGGCTGTCTCTCTGTTTCCTTTGCA…
	Probe Rps6ka6 (RSK4)
	Type	RNA	Orientation	Antisense
	NCBI Accession	NM_025949.1	Forward Primer	GCCAGTGCAAACGCTCAT
	GI	29789162	Reverse primer	GAGAACCTCCCGTTGCCT
	Sequence: GCCAGTGCAAACGCTCATCAACTCTTCAAAGGATTCAGTTTTGTTGCGACTTCTATTGCCGAAGAATATAAAATCACTCCTGTTACAAGTTCAAATGTATTACCAATCGTTCAGATAAATGGAAATGCTGCTCAATTTAGTGAAGCTTATGAATTGAAAGAGGATATTGGTATTGGTTCTTATTCTGTTTGCAAGCGATGCATACACTCAGCTTCCAATGTGGAATTTGCAGTCAAGATCATTGATAAAAATAAGAGAGACCCCTCAGAAGAAATTGAAATTTTGATGCGCTATGGACAACATCCCAACATTATCTCTTTAAAGGAGGTCTTTGATGATGGGAAATATGTTTACCTTGTTACGGACTTGATGAAAGGAGGAGAACTTCT…
